# Soil Resistomes in a Tropical Watershed are Indirectly Structured by Bacterial Community Interactions with Soil Properties

**DOI:** 10.64898/2026.06.18.733189

**Authors:** Wesley J. Sparagon, Sean Lary, Makana T. Ioh, Andrew Lin, Ishwora Dhungana, Christian R. Fullmer, Christy R. Handel, Roshan Paudel, Juli Burden, Justene N. Deubel, Malissa Ann G. Tayo, Francisca E. Rodriguez, Sean O.I. Swift, Kirsten K. Nakayama, Tai M. Maaz, Nhu H. Nguyen

## Abstract

Soils are recognized as reservoirs of antibiotic resistance genes (ARGs) with the potential to transfer to clinical pathogens, creating antimicrobial resistance (AMR) that poses a threat to human health. While large-scale AMR surveys have profiled how diverse biomes shape soil resistomes, less is known about the influence of specific soil properties. Here, we combined metagenomics and 16S rRNA amplicon sequencing with isolate-based approaches to investigate drivers of soil AMR across a tropical watershed from beach to mountaintop in Waimea Valley, O’ahu, Hawai□i. We leveraged functional- and taxonomic-classification of resistances to unravel how soil properties interact with bacterial taxa to structure resistomes. Metagenomic- and isolate-resistomes showed remarkable consistency, including a general gradient of increasing AMR from ridge to beach. Resistome functional composition was significantly correlated with total bacterial community structure. The relationship between resistances and soil properties was primarily dictated by taxonomic composition of each resistance. Rifampin- and Vancomycin-ARGs associated with Actinomycetes negatively correlated with soil physical properties, while resistant genes and isolates from Gammaproteobacteria positively correlated with enzymatic activity metrics. These findings indicate that soil properties structure the resistome indirectly through taxonomic filtering of microbial hosts and challenge the notion that AMR is decoupled from phylogenetic relatedness.
