## Supplementary material for "Soil Resistomes in a Tropical Watershed are Indirectly Structured by Bacterial Community Interactions with Soil Properties": Table S1

Table S1: Site characteristics of the Waimea watershed where samples were collected.
Site Name	Site Number	Sample ID	Elevation	GPS Coordinates	Site Description
Beach	6	A	1	21.64051 -158.06264	The site is a popular tourist destination with hundreds of visitor each day. The "soil" is mostly composed of coral sand and detritus, collected from underneath beach-dwelling plants.
Beach	6	B	1	21.64051 -158.06264
Beach	6	C	1	21.64051 -158.06264
Estuary	5	A	6	21.63696 -158.05855	An estuary area where Waimea stream mixes with salt water. The soil is near this brackish water source. It has relatively low human influence, but oral history suggested an old garbage dump near where these samples were collected.
Estuary	5	B	6	21.63696 -158.05855
Estuary	5	C	6	21.63696 -158.05855
Entrance	1	A	34	21.6336 -158.05209	A densely forested area next to Waimea Stream, and although does not have a lot of direct influence from visitors, it is likely influenced by flooding several times a year.
Entrance	1	B	34	21.6336 -158.05209
Entrance	1	C	34	21.6336 -158.05209
Confluence	2	A	25	21.63094 -158.04771	Area in a curated bed within the Botanical Garden with relatively low vegetation diversity.
Confluence	2	B	25	21.63094 -158.04771
Confluence	2	C	25	21.63094 -158.04771
Waterfall	3	A	65	21.62997 -158.04263	Area above Waimea Falls, a destination within the Valley. The base of the fall is a swimming spot that recieves a large number of visitors each day. Samples were taken in rich soils under a forested canopy.
Waterfall	3	B	65	21.62997 -158.04263
Waterfall	3	C	65	21.62997 -158.04263
Midvalley	4	A	189	21.6203 -158.01466	Midway up the valley under dense forest cover. This area is not typically accessible by human visitors.
Midvalley	4	B	189	21.6203 -158.01466
Midvalley	4	C	189	21.6203 -158.01466
Ridge	7	A	681	21.59049 -157.95499	An area at the top of the ridge accessible only by helicopter. The soil is high in organic matrer, perpetually moist, and covered by a dense layer of native vegetation.
Ridge	7	B	681	21.59049 -157.95499
Ridge	7	C	681	21.59049 -157.95499
