## Supplementary material for "Soil Resistomes in a Tropical Watershed are Indirectly Structured by Bacterial Community Interactions with Soil Properties": Table S2

Sample_ID	P (ppm)	K (ppm)	Ca (meq/100)	Mg	Na	Total N (%)	Total C (%)	Hot Water Extractable C (µg_C/g)	DOC:DON	pH	Mega Aggregate Stability (%Mega WSA)	Macro Aggregate Stability (%Macro WSA)	Water Holding Capacity (%)	Moisture Factor	CO2 Burst Efflux (µg C/g soil)	B-glucosidase activity(nmol*h-1*g-1)	B-glucosiaminidase activity(nmol*h-1*g-1)	Potentially Mineralizable Nitrogen (µg N/g soil)	As	Cd	Co	Cr	Cu	Fe	Mn	Mo	Ni	Pb	Se	V	Zn	Soil Health Score
1A	21	63	1.1	0.8	0.1	0.62	8.37	81.48	37.52	6.14	13.37	69.11	144.49	2.26	48.86	90.03	76.36	46.34	0	0	91.8	154.8	67.4	47078	2953.8	0	90.5	3.82	0	73.5	52.4	0.744680851
1B	11	97	1.1	0.3	0.1	0.655	8.88	41.02	28.19	5.68	10.41	35.78	120.44	2.09	34.36	55.26	36.48	10.94	0	0	134.8	210.7	59	43787	3222.4	0	216.2	4.25	0	107.6	69.7	0.585732165
1C	6	420	2.9	2.5	0.17	0.885	13.915	343.35	76.3	5.85	10.37	53.85	135.89	1.89	126.62	110.08	71.09	30.09	0	0	19.7	60.9	22.5	17676	799.4	0	28.8	1.71	0	27	19.2	0.838548185
2A	37	834	28.8	7	0.31	0.54	5.1	1042.33	106.11	7.87	23.78	69.98	85.68	1.6	394.78	120.13	84.82	202.7	0	0	17.5	240.8	26.9	54790	450.4	0	10.8	0	0	143.1	23.2	0.841051314
2B	32	586	20.1	4.7	0.16	0.55	6.53	495.08	172.79	7.94	9.99	43.27	80.67	1.49	253.29	114.01	84.11	34.4	0	0	11.4	28.7	13.6	9683	945.3	0	14	4.35	0	21	9.9	0.827284105
2C	33	443	28.2	5.1	0.3	0.55	6.65	263.14	197.92	7.82	8.86	53.32	87.71	1.55	274.69	86.59	76.92	75.41	0	0	0.3	21.3	6.5	6372	0.5	0	1.1	2.62	0	17	4.6	0.831038798
3A	24	755	32.5	19.6	0.81	0.69	7.9	791.84	121.99	7.21	6.5	66.17	115.95	1.97	462.99	120.5	92.29	121.54	0	0	51.9	87.8	28.4	20057	1792.7	0	79.6	1.94	0	47.8	29.5	0.883604506
3B	14	485	26.1	16.3	0.53	0.61	7.37	342.37	107.52	6.88	7.65	61.89	98.16	1.9	304.91	80.49	61.5	86.11	2.6	0	1.4	9.9	0.4	1434	205.7	0	5.4	0.32	1.38	7.4	10.4	0.864831039
3C	15	533	20.6	17.1	0.62	0.61	8.3	228.48	109.66	6.64	9.69	61.71	108.09	1.9	345.7	58.46	56.48	126.99	0	0	0.5	23.5	8.2	5585	0.8	0	1.3	2.45	0	19.3	5.5	0.833541927
4A	6	383	24.8	12.2	0.43	0.32	0.47	456.11	102.57	6.48	10.84	79.89	110.2	1.82	215.09	88.59	74.1	62.44	0	0	93.8	148.8	51.7	37214	3788.4	0	136.9	5.12	0	92.9	71.9	0.727158949
4B	14	221	45.3	2.4	0.25	0.55	7.32	236.16	98.07	7.9	12.27	62.2	106.3	1.72	328.62	75.72	58.85	122.76	0	0	11.3	81.9	25.8	36587	525.7	0	7.4	0	0	104.5	8.8	0.854818523
4C	19	606	56.4	13.9	0.43	0.71	12.06	358.09	103.59	6.52	39.91	75.25	136.12	1.93	385.36	58.62	49.49	100.92	0	0	0.8	5.7	0	750	112.8	0	2.9	0	1.37	5.2	5.4	0.86232791
5A	41	416	23.1	9.6	2.75	0.56	7.65	679.36	208.44	7.94	7.47	37.05	96.8	1.83	326.23	135.17	92.63	32.03	0	0	0.6	28.6	8.7	7426	0	0	1.3	17.12	0	19.9	3.5	0.866082603
5B	55	517	22.3	17.6	5.77	0.85	12.42	1843.55	163.91	7.08	11.31	74.66	117.34	1.95	489.31	83.99	66.19	249.2	0	0	22.8	56.3	35.1	17953	1554.8	0	32.1	6.47	0	38	31.6	0.902377972
5C	28	606	31	10.1	0.36	0.68	10.04	1335.41	105.22	7.89	11.7	62.54	100.7	1.69	400.28	109.19	76.14	91.62	0.25	0	1.5	11.2	0	1606	163.8	0	6.7	0	0.9	8.2	1.9	0.876095119
6A	3	13	5.8	0.8	0.05	0.13	1.16	10.3	76.58	8.66	0.51	0.25	26.63	1.07	12.94	26.9	25.19	7.12	0	0	23.5	47.4	19	16825	1329.3	0	35.3	6.46	0	36	21.1
6B	38	129	11.8	2.4	0.2	3	39.22	227.66	165.37	7.48	1.01	2.1	47.24	1.09	57.27	81.23	56.72	22.97	0	0	16	145.5	13.3	34180	365.9	0	13.4	0	0	96.4	5.4	0.622027534
6C	38	68	10.5	2.3	0.32	2.59	37.27	204.42	164.35	7.59	0.25	1.57	52.12	1.14	76.91	79.74	52.1	35.51	0	0	18.3	30.9	12.1	10501	575.2	0	15.6	0.72	0	16.8	12	0.668335419
7A	26	84	0.7	0.8	0.39	0.8	16.27	1164.53	94.07	5.08	41.35	68.91	137.7	3.23	113.44	44.86	22.75	47.97	0	0	27.1	48	20.3	17940	941.9	0	62.9	3.14	0	43.4	33.8	0.87359199
7B	7	67	0.7	0.5	0.3	0.69	13.755	1453.62	79.89	5.09	19.01	68.02	128.88	2.67	134.99	45.18	19.4	126.61	0	0	27.7	36.1	14.1	11400	907.3	0	52.5	1.52	0	25.8	23.4	0.861076345
7C	15	75	0.9	0.5	0.29	0.725	15.455	898.29	92.55	5.28	58.6	71.64	121.94	2.74	151.06	32.94	17.56	61.78	0	0	58.88	95.69	48.26	30389.12	2173.87	0	93.45	13.46	0	61.3	43.57	0.866082603
