## Supplementary material for "Soil Resistomes in a Tropical Watershed are Indirectly Structured by Bacterial Community Interactions with Soil Properties": Table S5

gene	5A	4A	2C	1B	5C	1A	7B	6C	2A	5B	6B	2B	3C	6A	7C	1C	7A	4B	4C	3B	3A	gene_accession	Type	Class	Mechanism	Group	SNPConfirmation
MEG_1|Drugs|Aminoglycosides|Aminoglycoside-resistant_16S_ribosomal_subunit_protein|A16S|RequiresSNPConfirmation	0	0.155345525	1.015023066	0.876417874	0.102476645	0	0.304394683	0	0	0	0	0	0	0	0.789311252	0	0	0	0.855548451	0	0	MEG_1	Drugs	Aminoglycosides	Aminoglycoside-resistant_16S_ribosomal_subunit_protein	A16S	RequiresSNPConfirmation
MEG_1644|Multi-compound|Drug_and_biocide_resistance|Drug_and_biocide_RND_efflux_pumps|CEOB	0	0	79.89681566	70.1134299	81.77636296	69.89653555	0	86.82620412	83.41829145	0	0	0	0	0	0	85.41180294	0	0	82.13265129	0	0	MEG_1644	Multi-compound	Drug_and_biocide_resistance	Drug_and_biocide_RND_efflux_pumps	CEOB
MEG_2|Drugs|Aminoglycosides|Aminoglycoside-resistant_16S_ribosomal_subunit_protein|A16S|RequiresSNPConfirmation	0	0	0	0.194759527	0	0	0	0	0.133897739	0	0	0	0	0.285730042	0	0	0	0	0	0	0.238197635	MEG_2	Drugs	Aminoglycosides	Aminoglycoside-resistant_16S_ribosomal_subunit_protein	A16S	RequiresSNPConfirmation
MEG_2439|Metals|Multi-metal_resistance|Multi-metal_resistance_protein|CUEA	0	0	0	0	0	0	0	0	31.59986642	0	0	0	0	0	0	0	0	0	0	0	35.37234876	MEG_2439	Metals	Multi-metal_resistance	Multi-metal_resistance_protein	CUEA
MEG_2653|Metals|Copper_resistance|Copper_resistance_protein|DNAK	0	0	35.81581391	0	43.45009761	0	0	63.34959099	0	0	66.54325328	0	37.92369911	62.28914909	0	44.30303274	0	0	41.49409987	0	31.68028542	MEG_2653	Metals	Copper_resistance	Copper_resistance_protein	DNAK
MEG_2654|Metals|Copper_resistance|Copper_resistance_protein|DNAK	0	0	0	0	59.43645428	0	0	87.44727855	49.40826572	0	100.1394812	0	59.22019081	95.71956396	0	0	0	0	55.82453642	0	48.47321867	MEG_2654	Metals	Copper_resistance	Copper_resistance_protein	DNAK
MEG_2717|Multi-compound|Drug_and_biocide_resistance|Drug_and_biocide_RND_efflux_pumps|EMHC	0	0	4.640105446	0	0	0	0	0	9.238943997	0	0	0	0	0	0	0	0	0	0	0	0	MEG_2717	Multi-compound	Drug_and_biocide_resistance	Drug_and_biocide_RND_efflux_pumps	EMHC
MEG_3|Drugs|Aminoglycosides|Aminoglycoside-resistant_16S_ribosomal_subunit_protein|A16S|RequiresSNPConfirmation	0	0	0	0	0.102476645	0	0	0	0	0	0	0	0	0	0	0	0	0	0	0.266347901	0	MEG_3	Drugs	Aminoglycosides	Aminoglycoside-resistant_16S_ribosomal_subunit_protein	A16S	RequiresSNPConfirmation
MEG_3188|Drugs|Fluoroquinolones|Fluoroquinolone-resistant_DNA_topoisomerases|GYRA|RequiresSNPConfirmation	0	0	0	52.29293313	62.30580035	0	0	0	0	0	0	0	69.81149416	0	0	0	0	0	64.7008516	0	0	MEG_3188	Drugs	Fluoroquinolones	Fluoroquinolone-resistant_DNA_topoisomerases	GYRA	RequiresSNPConfirmation
MEG_3445|Drugs|Mycobacterium_tuberculosis-specific_Drug|Isoniazid-resistant_mutant|KASA|RequiresSNPConfirmation	0	0	0	0	0	0	0	0	0	0	0.324601235	0	0	0	0	0	0	0	0.320830669	0	0	MEG_3445	Drugs	Mycobacterium_tuberculosis-specific_Drug	Isoniazid-resistant_mutant	KASA	RequiresSNPConfirmation
MEG_3908|Multi-compound|Drug_and_biocide_resistance|Drug_and_biocide_RND_efflux_pumps|MEXE	0	0	17.54539872	0	0	0	0	0	0	0	0	0	0	0	0	0	0	0	0	0	12.74357346	MEG_3908	Multi-compound	Drug_and_biocide_resistance	Drug_and_biocide_RND_efflux_pumps	MEXE
MEG_3911|Multi-compound|Drug_and_biocide_resistance|Drug_and_biocide_RND_efflux_pumps|MEXF	0	0	36.54083039	0	0	0	0	0	40.03542399	0	0	0	0	0	0	0	0	0	0	0	41.68458608	MEG_3911	Multi-compound	Drug_and_biocide_resistance	Drug_and_biocide_RND_efflux_pumps	MEXF
MEG_3912|Multi-compound|Drug_and_biocide_resistance|Drug_and_biocide_RND_efflux_pumps|MEXF	0	0	68.73156192	0	0	0	0	0	66.41327859	0	0	0	0	0	0	0	0	0	0	0	50.61699738	MEG_3912	Multi-compound	Drug_and_biocide_resistance	Drug_and_biocide_RND_efflux_pumps	MEXF
MEG_396|Metals|Iron_resistance|Iron_resistance_protein|ACN	0	0	0	0	0	97.88218905	0	181.3537311	103.9046455	0	205.1479808	0	106.7102284	0	0	0	0	0	95.50059584	0	0	MEG_396	Metals	Iron_resistance	Iron_resistance_protein	ACN
MEG_4|Drugs|Aminoglycosides|Aminoglycoside-resistant_16S_ribosomal_subunit_protein|A16S|RequiresSNPConfirmation	0	0	0.29000659	0	0.102476645	0	0	0	0	0.597139701	0.162300618	0	0	0	0	0.277761961	0	0	0	0	0	MEG_4	Drugs	Aminoglycosides	Aminoglycoside-resistant_16S_ribosomal_subunit_protein	A16S	RequiresSNPConfirmation
MEG_4078|Drugs|Multi-drug_resistance|Multi-drug_RND_efflux_regulator|MTRAD	0	6.835203098	6.525148284	0	0	6.354230505	0	11.92462889	6.159295998	0	13.47095127	0	7.630293815	17.42953254	5.788282517	8.055096863	0	0	7.379105389	0	5.240347964	MEG_4078	Drugs	Multi-drug_resistance	Multi-drug_RND_efflux_regulator	MTRAD
MEG_4101|Drugs|Multi-drug_resistance|Multi-drug_RND_efflux_pumps|MUXB	0	0	100.0522737	129.7098453	112.4168799	0	0	0	0	0	0	0	0	0	0	151.5191496	0	0	96.46308784	0	0	MEG_4101	Drugs	Multi-drug_resistance	Multi-drug_RND_efflux_pumps	MUXB
MEG_4276|Drugs|MLS|MLS_resistance_ABC_efflux_pumps|OLEC	0	0	0	0	83.41598929	0	0	108.9364535	0	0	0	0	0	0	0	0	0	0	0	0	0	MEG_4276	Drugs	MLS	MLS_resistance_ABC_efflux_pumps	OLEC
MEG_5|Drugs|Aminoglycosides|Aminoglycoside-resistant_16S_ribosomal_subunit_protein|A16S|RequiresSNPConfirmation	0	0.155345525	0	0	0	0.135196394	0	0.248429769	0	0	0	0	0	0.571460083	0.131551875	0.13888098	0	0	0	0.266347901	0	MEG_5	Drugs	Aminoglycosides	Aminoglycoside-resistant_16S_ribosomal_subunit_protein	A16S	RequiresSNPConfirmation
MEG_5386|Drugs|Aminocoumarins|Aminocoumarin-resistant_DNA_topoisomerases|PARE|RequiresSNPConfirmation	0	0	35.52580732	0	28.69346069	0	0	0	34.27782121	0	0	0	0	0	0	0	0	0	25.45256642	0	38.82621446	MEG_5386	Drugs	Aminocoumarins	Aminocoumarin-resistant_DNA_topoisomerases	PARE	RequiresSNPConfirmation
MEG_6047|Drugs|Rifampin|RNA-polymerase_binding_protein|RBPA	0	2.485528399	2.610059314	0	2.766869424	2.433535087	0	4.844380488	0	3.582838205	5.842822239	6.817646284	4.44151431	7.428981084	0	3.333143529	3.840787822	3.649910968	3.636080916	4.527914325	2.381976347	MEG_6047	Drugs	Rifampin	RNA-polymerase_binding_protein	RBPA
MEG_6086|Drugs|Rifampin|Rifampin_phosphotransferase|RPH	0	0	0	15.28862291	0	12.03247904	0	0	0	0	0	0	0	0	0	0	0	0	0	0	0	MEG_6086	Drugs	Rifampin	Rifampin_phosphotransferase	RPH
MEG_6088|Drugs|Rifampin|Rifampin_phosphotransferase|RPH	0	0	0	0	50.62346279	0	0	74.40471569	0	0	68.97776254	0	38.60700901	0	0	0	0	0	0	0	0	MEG_6088	Drugs	Rifampin	Rifampin_phosphotransferase	RPH
MEG_6090|Drugs|Rifampin|Rifampin-resistant_beta-subunit_of_RNA_polymerase_RpoB|RPOB|RequiresSNPConfirmation	0	0	0	0	0.819813163	0	0	0.993719074	0.669488695	0	2.272208648	0	0	2.285840333	0	0.694404902	0	0	0	0	0.714592904	MEG_6090	Drugs	Rifampin	Rifampin-resistant_beta-subunit_of_RNA_polymerase_RpoB	RPOB	RequiresSNPConfirmation
MEG_6096|Drugs|Rifampin|Rifampin-resistant_beta-subunit_of_RNA_polymerase_RpoB|RPOB|RequiresSNPConfirmation	0	170.1033498	0	108.7731961	129.735433	114.5113455	0	0	119.9723742	0	0	0	138.9396784	0	108.2671934	138.0476945	0	0	126.8350579	0	0	MEG_6096	Drugs	Rifampin	Rifampin-resistant_beta-subunit_of_RNA_polymerase_RpoB	RPOB	RequiresSNPConfirmation
MEG_6127|Drugs|Rifampin|Rifampin-resistant_beta-subunit_of_RNA_polymerase_RpoB|RPOB|RequiresSNPConfirmation	0	0	78.88179259	0	62.81818358	55.16012864	0	0	77.25899545	0	0	0	0	0	0	0	0	0	73.68411034	0	85.15565441	MEG_6127	Drugs	Rifampin	Rifampin-resistant_beta-subunit_of_RNA_polymerase_RpoB	RPOB	RequiresSNPConfirmation
MEG_6129|Drugs|Rifampin|Rifampin-resistant_beta-subunit_of_RNA_polymerase_RpoB|RPOB|RequiresSNPConfirmation	0	247.1547302	121.5127614	133.118137	114.2614595	122.0823435	0	0	115.8215443	0	0	0	129.1455699	0	0	151.2413876	0	0	120.7392751	0	106.7125404	MEG_6129	Drugs	Rifampin	Rifampin-resistant_beta-subunit_of_RNA_polymerase_RpoB	RPOB	RequiresSNPConfirmation
MEG_6134|Drugs|Rifampin|Rifampin-resistant_beta-subunit_of_RNA_polymerase_RpoB|RPOB|RequiresSNPConfirmation	0	0	0	0	0	0	0	0.248429769	0.401693217	0	0.162300618	0	0	0	0	0	0	0	0.106943556	0	0	MEG_6134	Drugs	Rifampin	Rifampin-resistant_beta-subunit_of_RNA_polymerase_RpoB	RPOB	RequiresSNPConfirmation
MEG_6142|Drugs|Mycobacterium_tuberculosis-specific_Drug|Pyrazinamide-resistant_mutant|RPSA|RequiresSNPConfirmation	0	0	0	0	0.102476645	0.135196394	0	0.621074421	0	0	0.324601235	0	0.227769965	0.285730042	0	0	0	0	0	0.266347901	0	MEG_6142	Drugs	Mycobacterium_tuberculosis-specific_Drug	Pyrazinamide-resistant_mutant	RPSA	RequiresSNPConfirmation
MEG_6144|Drugs|Aminoglycosides|Aminoglycoside-resistant_30S_ribosomal_protein_S12|RPSL|RequiresSNPConfirmation	0	0.155345525	0.435009886	0.681658346	1.332196389	0.811178362	0.304394683	0.621074421	0.133897739	2.089988953	0	0	0.569424912	0.285730042	1.052415003	0.694404902	2.16044315	0	0.855548451	0.799043704	0.833691722	MEG_6144	Drugs	Aminoglycosides	Aminoglycoside-resistant_30S_ribosomal_protein_S12	RPSL	RequiresSNPConfirmation
MEG_6145|Drugs|Aminoglycosides|Aminoglycoside-resistant_16S_ribosomal_subunit_protein|RRSA|RequiresSNPConfirmation	0	0.155345525	0.870019771	0.292139291	0.717336517	0.270392787	0	0.745289306	0.401693217	0.597139701	1.623006177	0.426102893	0.113884982	0.571460083	0.131551875	0.416642941	0	0	0.320830669	0.266347901	1.071889356	MEG_6145	Drugs	Aminoglycosides	Aminoglycoside-resistant_16S_ribosomal_subunit_protein	RRSA	RequiresSNPConfirmation
MEG_6147|Drugs|Aminoglycosides|Aminoglycoside-resistant_16S_ribosomal_subunit_protein|RRSH|RequiresSNPConfirmation	0	0	0	0	0	0	0	0	0	0.29856985	0.162300618	0	0.113884982	0	0	0	0	0	0	0	0.119098817	MEG_6147	Drugs	Aminoglycosides	Aminoglycoside-resistant_16S_ribosomal_subunit_protein	RRSH	RequiresSNPConfirmation
MEG_6153|Multi-compound|Biocide_and_metal_resistance|Biocide_and_metal_resistance_protein|RUVB	0	0	20.15545803	0	0	16.08837085	0	0	19.81686538	0	0	0	0	0	0	0	0	0	0	0	22.86697293	MEG_6153	Multi-compound	Biocide_and_metal_resistance	Biocide_and_metal_resistance_protein	RUVB
MEG_6546|Biocides|Peroxide_resistance|peroxide_resistance_protein|SODB	0	0	10.87524714	11.78295141	8.198131625	6.354230505	0	0	7.36437565	8.957095512	0	0	11.16072827	0	0	0	0	13.03539632	8.23465384	0	10.00430066	MEG_6546	Biocides	Peroxide_resistance	peroxide_resistance_protein	SODB
MEG_7296|Multi-compound|Drug_and_biocide_resistance|Drug_and_biocide_RND_efflux_regulator|TTGR	0	0	4.060092266	0	0	0	0	0	0	0	0	0	0	0	0	0	0	0	0	0	3.572964521	MEG_7296	Multi-compound	Drug_and_biocide_resistance	Drug_and_biocide_RND_efflux_regulator	TTGR
MEG_7305|Drugs|Elfamycins|EF-Tu_inhibition|TUFAB|RequiresSNPConfirmation	0.341756959	1.2427642	0.580013181	0.194759527	0.204953291	0	0.304394683	1.242148843	0.803386434	0.597139701	0.811503089	0	0.113884982	0.571460083	0.394655626	0.13888098	0.240049239	0.260707926	0.855548451	1.065391606	0.357296452	MEG_7305	Drugs	Elfamycins	EF-Tu_inhibition	TUFAB	RequiresSNPConfirmation
MEG_7306|Drugs|Elfamycins|EF-Tu_inhibition|TUFAB|RequiresSNPConfirmation	0.341756959	0.31069105	0.29000659	0	0	0	0	0.124214884	0	0.597139701	0	0	0	0	0.263103751	0	0	0	0	0	0	MEG_7306	Drugs	Elfamycins	EF-Tu_inhibition	TUFAB	RequiresSNPConfirmation
MEG_7307|Drugs|Elfamycins|EF-Tu_inhibition|TUFAB|RequiresSNPConfirmation	0	0	0	0	0	0	0	0	16.20162643	0	0	0	0	0	0	0	0	0	0	4.261566424	12.50537582	MEG_7307	Drugs	Elfamycins	EF-Tu_inhibition	TUFAB	RequiresSNPConfirmation
MEG_7314|Drugs|Elfamycins|EF-Tu_inhibition|TUFAB|RequiresSNPConfirmation	8.88568093	11.8062599	7.105161465	3.310911967	4.918878975	4.73187378	4.718117587	4.471735835	4.284727651	5.075687457	9.088834594	7.243749177	7.174753886	5.714600834	4.078108137	6.666287059	0	8.603361568	5.240234262	5.593305931	4.52575506	MEG_7314	Drugs	Elfamycins	EF-Tu_inhibition	TUFAB	RequiresSNPConfirmation
MEG_7320|Drugs|Elfamycins|EF-Tu_inhibition|TUFAB|RequiresSNPConfirmation	7.518653095	11.65091437	7.105161465	3.213532204	5.328785556	5.81344493	0	5.092810256	4.820318607	0	6.167423474	0	5.580364134	7.428981084	2.762589383	7.08293	0	4.432034747	4.170798698	3.995218522	5.716743233	MEG_7320	Drugs	Elfamycins	EF-Tu_inhibition	TUFAB	RequiresSNPConfirmation
MEG_7485|Drugs|Glycopeptides|VanO-type_regulator|VANRO	0	9.631422547	15.66035588	9.932735902	22.03247874	7.570998048	0	26.83041501	17.54060382	14.62992267	35.38153467	21.73124753	15.03281767	21.14402308	7.761560647	14.72138392	0	14.33893595	12.40545254	15.98087409	13.57726518	MEG_7485	Drugs	Glycopeptides	VanO-type_regulator	VANRO
MEG_8148|Drugs|Fluoroquinolones|Fluoroquinolone-resistant_DNA_topoisomerases|GYRA|RequiresSNPConfirmation	0	110.1399772	65.39648614	67.19203698	65.99495958	55.56571782	0	0	0	0	0	0	0	0	54.19937266	75.55125333	0	0	68.97859386	83.10054527	47.04403286	MEG_8148	Drugs	Fluoroquinolones	Fluoroquinolone-resistant_DNA_topoisomerases	GYRA	RequiresSNPConfirmation
MEG_8249|Drugs|MLS|Macrolide-resistant_23S_rRNA_mutation|MLS23S|RequiresSNPConfirmation	61.85800955	112.9361966	78.4467827	0	58.00178125	62.86632308	0	60.86529331	87.7030191	0	0	0	69.92537914	76.86138121	50.91057577	0	0	0	57.1078591	0	135.7726518	MEG_8249	Drugs	MLS	Macrolide-resistant_23S_rRNA_mutation	MLS23S	RequiresSNPConfirmation
MEG_8250|Drugs|MLS|Macrolide-resistant_23S_rRNA_mutation|MLS23S|RequiresSNPConfirmation	0	197.2888167	0	85.30467304	31.97271334	50.02266568	0	0	0	0	0	0	40.99859363	0	34.07193572	53.74693941	0	0	30.90668779	0	31.68028542	MEG_8250	Drugs	MLS	Macrolide-resistant_23S_rRNA_mutation	MLS23S	RequiresSNPConfirmation
MEG_8251|Drugs|MLS|Macrolide-resistant_23S_rRNA_mutation|MLS23S|RequiresSNPConfirmation	35.54272372	226.959812	27.98563597	91.82911721	25.92659127	51.23943322	30.13507362	0	33.07274155	0	0	0	44.07348816	0	41.04418512	56.24679706	0	47.70955051	33.36638959	0	44.30476006	MEG_8251	Drugs	MLS	Macrolide-resistant_23S_rRNA_mutation	MLS23S	RequiresSNPConfirmation
MEG_8252|Drugs|MLS|Macrolide-resistant_23S_rRNA_mutation|MLS23S|RequiresSNPConfirmation	0	202.8812556	29.87067881	89.29724335	22.33990868	49.61707649	0	0	32.13545738	0	0	0	36.32930936	0	31.17779446	65.41294176	0	0	31.33446202	85.23132848	38.11162156	MEG_8252	Drugs	MLS	Macrolide-resistant_23S_rRNA_mutation	MLS23S	RequiresSNPConfirmation
MEG_8675|Drugs|Rifampin|Rifampin-resistant_beta-subunit_of_RNA_polymerase_RpoB|RPOCR|RequiresSNPConfirmation	0	204.2793653	255.6408094	154.9312041	275.2522693	198.3331096	0	353.8882054	245.836249	279.46138	389.1968814	0	248.0414915	412.5941802	0	242.4861918	155.3118576	250.0189013	252.6006801	0	228.1933341	MEG_8675	Drugs	Rifampin	Rifampin-resistant_beta-subunit_of_RNA_polymerase_RpoB	RPOCR	RequiresSNPConfirmation
MEG_8679|Drugs|Oxazolidinone|Oxazolidinone-resistant_23S_rRNA_mutation|RRL|RequiresSNPConfirmation	0	0	23.05552394	0	0	0	0	0	0	0	0	0	0	0	0	0	0	0	19.46372726	0	0	MEG_8679	Drugs	Oxazolidinone	Oxazolidinone-resistant_23S_rRNA_mutation	RRL	RequiresSNPConfirmation
MEG_8680|Drugs|Aminoglycosides|Aminoglycoside-resistant_16S_ribosomal_subunit_protein|RRS|RequiresSNPConfirmation	50.92178687	56.23508003	54.08622911	65.536581	56.9770148	73.68203458	31.35265235	76.88901338	45.92692451	48.96545547	94.45895953	54.96727317	51.81766695	99.71978455	42.88591137	54.44134431	42.24866605	51.09875356	50.79818927	0	52.04618319	MEG_8680	Drugs	Aminoglycosides	Aminoglycoside-resistant_16S_ribosomal_subunit_protein	RRS	RequiresSNPConfirmation
MEG_8725|Drugs|Glycopeptides|VanR-type_regulator|VANRS	48.52948816	23.45717427	36.1058205	24.24756117	53.39033221	23.11858333	0	65.83388868	34.14392347	47.47260622	71.73687304	40.05367192	25.738006	54.00297788	9.997942529	35.97017392	0	28.93857982	34.64971226	41.28392473	33.5858665	MEG_8725	Drugs	Glycopeptides	VanR-type_regulator	VANRS
